# Induced and primed defence responses of *Fragaria vesca* to *Botrytis cinerea* infection

**DOI:** 10.1101/692491

**Authors:** Raghuram Badmi, Yupeng Zhang, Torstein Tengs, May Bente Brurberg, Paal Krokene, Carl Gunnar Fossdal, Timo Hytönen, Tage Thorstensen

## Abstract

Strawberry is a high-value crop that suffers huge losses from diseases such as grey mould caused by the necrotrophic fungal pathogen *Botrytis cinerea*. Pesticides are heavily used to protect the strawberry crop, which raises environmental and human health concerns and promotes the evolution of pesticide resistant strains. Upregulating or priming the plants’ defences may be a more environmentally sustainable way of increasing disease resistance. Using *Fragaria vesca* as a model for the commercially grown octaploid strawberry *Fragaria × ananassa*, we investigated the transcriptional reprogramming of strawberry upon *B. cinerea* infection and the effectiveness of four priming chemicals in protecting strawberry against grey mould. First, we found that the transcriptional reprogramming of strawberry upon *B. cinerea* infection overlapped substantially with the transcriptome responses induced by *Phytophthora cactorum* (Toljamo et al., 2016), including the genes involved in jasmonic acid (JA), salicylic acid (SA), ethylene (ET) and terpenoid pathways. Furthermore, we investigated the effectiveness of previously identified priming chemicals in protecting strawberry against *B. cinerea*. The level of upregulated or primed resistance depended on the priming chemical itself (β-aminobutyric acid (BABA), methyl jasmonate (MeJ), *(R)*-β-homoserine (RBH), prohexadione-calcium (ProCa)) and the application method used (foliar spray, soil drench, seed treatment). Overall, RBH effectively primed strawberry defences against *B. cinerea*, whereas BABA and ProCa were not effective and MeJ showed mixed effects. Our results not only identify ways to effectively upregulate or prime strawberry defences against *B. cinerea*, but also provide novel insights about strawberry defences that may be applied in future crop protection schemes.
