## Supplemental Table 2 for "Induced and primed defence responses of *Fragaria vesca* to *Botrytis cinerea* infection"

### Sheet: Fv IDs only
Table S2: Chosen defense responsive genes of F. vesca and their log2 foldchange values upon B. cinerea infection, grouped according to the class of metabolite pathways they are involved in.
F_vesca_v4.0	Description	log2FoldChange	padj
Terpenoids
FvH4_6g11440.1	(-)-germacrene D synthase-like	6.279	3.1374e-48
FvH4_5g29480.1	beta-amyrin synthase-like	5.553	1.893e-40
FvH4_4g27940.1	(-)-germacrene D synthase-like	5.433	1.66245e-08
FvH4_7g33750.1	(-)-germacrene D synthase-like	4.665	2.685e-56
FvH4_1g19340.1	probable 1-deoxy-D-xylulose-5-phosphate synthase 2, chloroplastic	4.359	4.42422e-18
FvH4_7g33640.1	(-)-germacrene D synthase-like	4.226	1.16978e-39
FvH4_3g01590.1	(-)-germacrene D synthase-like	4.091	5.82099e-11
FvH4_6g36500.1	beta-amyrin synthase	3.485	8.18772e-07
FvH4_2g17090.1	3-hydroxy-3-methylglutaryl-coenzyme A reductase 1-like	3.281	9.31851e-31
FvH4_2g17100.1	3-hydroxy-3-methylglutaryl-coenzyme A reductase 1-like	3.101	1.55712e-33
FvH4_5g29490.1	beta-amyrin 28-oxidase-like	3.081	4.96603e-37
FvH4_2g17080.1	3-hydroxy-3-methylglutaryl-coenzyme A reductase 1-like	2.958	9.53677e-17
FvH4_3g11580.1	beta-amyrin 28-oxidase-like	2.759	1.52973e-27
FvH4_5g01350.1	hydroxymethylglutaryl-CoA synthase	2.634	3.55188e-33
FvH4_6g40560.1	acetyl-CoA acetyltransferase, cytosolic 1	2.568	1.91348e-28
FvH4_3g00240.1	farnesyl pyrophosphate synthase 1	2.544	8.30641e-32
FvH4_7g05610.1	diphosphomevalonate decarboxylase MVD2, peroxisomal	2.389	7.60185e-28
FvH4_4g00250.1	beta-amyrin 28-oxidase-like	2.288	8.75606e-25
FvH4_7g12550.1	beta-amyrin 28-oxidase-like	2.23	6.84849e-30
FvH4_5g23300.1	phosphomevalonate kinase-like	2.139	2.90896e-27
FvH4_2g02590.1	squalene monooxygenase-like	2.116	2.07948e-08
FvH4_6g05650.1	mevalonate kinase	2.082	2.51349e-25
FvH4_1g20540.1	squalene monooxygenase-like	1.966	5.26057e-06
FvH4_3g11590.1	beta-amyrin 28-oxidase-like	1.91	2.74102e-22
FvH4_2g02660.1	squalene monooxygenase-like	1.872	3.72999e-22
FvH4_2g10140.1	squalene synthase	1.831	1.49238e-20
FvH4_6g00470.1	isopentenyl-diphosphate Delta-isomerase I	1.794	2.29233e-19
FvH4_2g02600.1	squalene monooxygenase-like	1.739	0.000259639
FvH4_6g36520.1	beta-amyrin synthase-like	1.311	3.00725e-12
FvH4_4g01400.1	beta-amyrin 28-oxidase-like	1.236	8.43854e-10
FvH4_6g43850.1	geranylgeranyl transferase type-2 subunit beta-like	1.029	9.07256e-08
FvH4_5g18260.1	beta-amyrin 28-oxidase-like	0.967	0.000321243
FvH4_4g05990.1	cycloartenol synthase 2	0.775	0.00842578
FvH4_3g29460.1	isopentenyl-diphosphate delta-isomerase	0.76	0.00654875
FvH4_6g06340.1	farnesyl pyrophosphate synthase 1	0.735	0.0416336
FvH4_4g10680.1	protein farnesyltransferase/geranylgeranyltransferase type-1 subunit alpha	0.644	0.017247
FvH4_2g15810.1	heterodimeric geranylgeranyl pyrophosphate synthase small subunit, chloroplastic-like	-0.526	0.00588857
FvH4_4g01210.1	1-deoxy-D-xylulose 5-phosphate reductoisomerase, chloroplastic	-0.593	0.0467516
FvH4_5g03170.1	2-C-methyl-D-erythritol 2,4-cyclodiphosphate synthase, chloroplastic	-0.595	0.0039763
FvH4_5g27380.1	hydroxymethylglutaryl-CoA lyase, mitochondrial	-0.652	0.000636219
FvH4_2g07930.1	4-hydroxy-3-methylbut-2-enyl diphosphate reductase, chloroplastic	-0.86	1.99209e-05
FvH4_5g33550.1	xylulose kinase	-0.918	0.0149522
FvH4_5g27480.1	2-C-methyl-D-erythritol 4-phosphate cytidylyltransferase, chloroplastic isoform X1	-0.934	0.038529
FvH4_3g32460.1	4-hydroxy-3-methylbut-2-en-1-yl diphosphate synthase (ferredoxin), chloroplastic	-1.194	2.06409e-08
FvH4_2g29720.1	probable 1-deoxy-D-xylulose-5-phosphate synthase, chloroplastic isoform X1	-1.315	3.08243e-09
FvH4_1g27970.1	squalene monooxygenase-like	-1.623	1.24655e-05
FvH4_1g09980.1	hydroxymethylglutaryl-CoA reductase	-1.626	0.0286927
FvH4_1g28030.1	squalene monooxygenase-like	-2.19	1.81085e-05
FvH4_5g14870.1	geranylgeranyl diphosphate reductase, chloroplastic	-2.233	7.8396e-24
FvH4_4g16950.1	probable 1-deoxy-D-xylulose-5-phosphate synthase, chloroplastic	-2.633	1.17897e-28
FvH4_1g18300.1	squalene epoxidase 3-like	-2.813	2.84969e-11
FvH4_6g36450.1	beta-amyrin synthase-like	-3.437	0.0107206
Flavonoids
FvH4_2g28040.1	4-hydroxycoumarin synthase 1-like	7.048	2.40057e-24
FvH4_6g16460.1	4-coumarate--CoA ligase-like 7	6.767	3.4312e-20
FvH4_7g15780.1	probable inactive 2-oxoglutarate-dependent dioxygenase AOP2	6.13	5.26477e-32
FvH4_3g28210.1	probable inactive 2-oxoglutarate-dependent dioxygenase AOP2	5.267	1.12773e-07
FvH4_2g39520.1	dihydroflavonol 4-reductase	4.525	1.09015e-21
FvH4_4g28110.1	leucoanthocyanidin reductase-like	4.113	2.32784e-19
FvH4_1g11810.1	flavanone 3-hydroxylase	3.388	4.07953e-14
FvH4_7g25890.1	probable chalcone--flavonone isomerase 3	3.314	1.24193e-16
FvH4_7g24550.1	probable 2-oxoglutarate-dependent dioxygenase At5g05600	2.954	8.17957e-15
FvH4_1g00520.1	2-oxoglutarate-dependent dioxygenase AOP3-like	2.872	4.21694e-35
FvH4_3g40570.1	trans-cinnamate 4-monooxygenase	2.812	1.32814e-19
FvH4_7g19130.1	phenylalanine ammonia-lyase	2.539	4.54928e-15
FvH4_2g39530.1	dihydroflavonol 4-reductase	2.493	3.01934e-10
FvH4_6g27940.1	4-coumarate--CoA ligase 1-like	2.418	2.05189e-06
FvH4_6g16060.1	phenylalanine ammonia-lyase 1	2.044	5.24802e-06
FvH4_7g33990.1	4-coumarate--CoA ligase 2-like	1.903	3.31929e-07
FvH4_5g07750.1	4-coumarate--CoA ligase-like 9	1.613	8.19808e-10
FvH4_4g09340.1	4-coumarate--CoA ligase 2-like	1.608	1.17696e-10
FvH4_2g37640.1	4-coumarate--CoA ligase-like 5	1.016	1.20964e-07
FvH4_2g29990.1	probable 2-oxoglutarate-dependent dioxygenase AOP1	-1.391	0.0134728
FvH4_2g29980.1	probable 2-oxoglutarate-dependent dioxygenase AOP1	-2.892	0.0048198
Major allergens
FvH4_4g19170.1	major allergen Pru av 1-like	5.771	6.67252e-26
FvH4_4g18850.1	major allergen Pru ar 1-like	4.517	1.41555e-32
FvH4_4g18840.1	major allergen Pru ar 1-like	4.154	1.15928e-47
FvH4_4g19080.1	major allergen Pru ar 1-like	4.099	5.05276e-40
FvH4_4g19070.1	major allergen Pru ar 1-like	4.043	5.38485e-28
FvH4_4g19040.1	major allergen Pru ar 1-like	3.985	1.07025e-33
FvH4_4g19030.1	major allergen Pru ar 1-like	3.896	8.45145e-38
FvH4_5g00780.1	major allergen Pru ar 1-like	3.745	3.14905e-31
FvH4_4g18860.1	major allergen Pru ar 1-like	3.56	3.27629e-34
FvH4_4g19700.1	major allergen Pru ar 1-like	3.5	1.60775e-36
FvH4_4g19020.1	major allergen Pru ar 1-like	3.339	7.26113e-31
FvH4_4g19120.1	major allergen Pru ar 1-like	2.984	9.03367e-25
FvH4_4g19050.1	major allergen Pru ar 1-like	2.936	1.40498e-17
FvH4_4g19710.1	major allergen Pru ar 1-like	2.903	1.93098e-24
FvH4_4g19010.1	major allergen Pru ar 1-like	2.797	1.00525e-16
FvH4_4g18830.1	major allergen Pru ar 1-like	2.762	6.50072e-15
FvH4_4g19060.1	major allergen Pru ar 1-like	2.68	3.15993e-18
FvH4_4g18960.1	major allergen Pru ar 1-like	1.044	8.68255e-07
FvH4_3g22360.1	Pollen Ole e 1 allergen and extensin family protein	0.963	6.28413e-06
Gibberellin
FvH4_2g23440.1	ent-copalyl diphosphate synthase, chloroplastic-like	6.814	9.41443e-55
FvH4_2g23400.1	ent-copalyl diphosphate synthase, chloroplastic-like	4.701	2.00755e-05
FvH4_4g24820.1	DELLA protein RGL1-like	3.578	0.00734537
FvH4_7g06470.1	DELLA protein RGL1-like	2.703	0.000129217
FvH4_1g04080.1	DELLA protein GAI-like	-1.124	1.33093e-07
Pathogenesis Related proteins
FvH4_3g05950.1	pathogenesis-related protein PR-4-like	3.887	7.68132e-15
FvH4_3g26010.1	pathogenesis-related protein PR-4-like	2.313	4.53055e-06
FvH4_4g18990.1	pathogenesis related protein PR10	1.53	2.23539e-05
FvH4_2g02920.1	pathogenesis-related protein 1-like	-1.374	0.0012965
Salicylic acid
FvH4_5g15420.1	isochorismate synthase 2, chloroplastic	-2.19	1.8066e-05
FvH4_1g24940.1	lipase-like PAD4	2.259	1.33955e-24
FvH4_7g19130.1	phenylalanine ammonia-lyase	2.539	4.54928e-15
FvH4_6g16060.1	phenylalanine ammonia-lyase 1	2.044	5.24802e-06
FvH4_1g09240.1	probable flavin-containing monooxygenase 1	5.484	8.75773e-09
FvH4_2g16450.1	probable flavin-containing monooxygenase 1	3.376	0.014137
FvH4_1g12770.1	salicylate carboxymethyltransferase-like	2.089	0.0306588
FvH4_3g03130.1	salicylate carboxymethyltransferase-like	-2.784	3.20602e-13
FvH4_6g50160.1	senescence-associated carboxylesterase 101-like	0.895	5.44294e-06
Jasmonic acid
FvH4_5g32690.1	12-oxophytodienoate reductase 2-like	3.156	5.00162e-11
FvH4_5g32680.1	12-oxophytodienoate reductase 2-like	3.701	4.02985e-47
FvH4_5g32640.1	12-oxophytodienoate reductase 2-like	5.137	4.56919e-55
FvH4_1g08510.1	12-oxophytodienoate reductase 3-like	1.037	8.35656e-06
FvH4_1g08470.1	12-oxophytodienoate reductase 3-like	4.256	5.86002e-35
FvH4_1g08500.1	12-oxophytodienoate reductase 3-like	5.064	2.88073e-31
FvH4_6g45370.1	allene oxide cyclase 4, chloroplastic-like	2.427	1.61765e-08
FvH4_5g31510.1	allene oxide cyclase, chloroplastic	-0.917	0.0076893
FvH4_2g40510.1	allene oxide synthase 1, chloroplastic	2.196	1.00597e-15
FvH4_2g07430.1	allene oxide synthase 3-like	3.064	2.81855e-06
FvH4_5g16260.1	allene oxide synthase 3-like	5.112	1.26344e-25
FvH4_3g43530.1	linoleate 13S-lipoxygenase 2-1, chloroplastic-like	-1.815	1.8193e-07
FvH4_7g00440.1	linoleate 13S-lipoxygenase 2-1, chloroplastic-like	2.207	6.41753e-17
FvH4_3g09140.1	linoleate 13S-lipoxygenase 3-1, chloroplastic-like	-2.619	0.0163105
FvH4_6g34970.1	linoleate 13S-lipoxygenase 3-1, chloroplastic-like	0.663	0.0152534
FvH4_6g35140.1	protein TIFY 10b-like	3.055	4.73858e-24
FvH4_1g09690.1	protein TIFY 3B	1.338	3.95743e-12
FvH4_4g23000.1	protein TIFY 9	1.816	8.26109e-07
FvH4_5g32710.1	putative 12-oxophytodienoate reductase 11	2.64	1.60083e-18
FvH4_5g32630.1	putative 12-oxophytodienoate reductase 11	2.773	1.94242e-22
Ethylene
FvH4_4g03250.1	1-aminocyclopropane-1-carboxylate oxidase homolog 1-like	1.331	7.60885e-10
FvH4_2g21910.1	1-aminocyclopropane-1-carboxylate oxidase homolog 1-like	2.923	1.08258e-26
FvH4_2g03190.1	1-aminocyclopropane-1-carboxylate oxidase homolog 1-like	3.244	2.8168e-12
FvH4_4g33740.1	1-aminocyclopropane-1-carboxylate oxidase homolog 4-like	1.823	4.2341e-19
FvH4_4g03030.1	ethylene receptor 2	0.807	0.0213531
FvH4_2g26110.1	probable ethylene response sensor 1	0.82	5.26619e-05
